# A chromosome-level genome assembly for the beet armyworm (*Spodoptera exigua*) using PacBio and Hi-C sequencing

**DOI:** 10.1101/2019.12.26.889121

**Authors:** Feng Zhang, Jianpeng Zhang, Yihua Yang, Yidong Wu

## Abstract

**Background:** The beet armyworm, *Spodoptera exigua* (Hübner), is a worldwide, polyphagous agricultural pest feeding on vegetable, field, and flower crops. However, the lack of genome information on this insect severely limits our understanding of its rapid adaptation and hampers the development of efficient pest management strategies.

**Findings:** We report a chromosome-level genome assembly using single-molecule real-time PacBio sequencing and Hi-C data. The final genome assembly was 446.80 Mb with a scaffold N50 of 14.36 Mb, and captured 97.9% complete arthropod Benchmarking Universal Single-Copy Orthologs (BUSCO, n=1,658). A total of 367 contigs were anchored to 32 pseudo-chromosomes, covering 96.18% (429.74 Mb) of the total genome length. We predicted 17,727 protein-coding genes, of which 81.60% were supported by transcriptome evidence and 96.47% matched UniProt protein records. We also identified 867,102 (147.97 Mb/33.12%) repetitive elements and 1,609 noncoding RNAs. Synteny inference indicated a conserved collinearity between three lepidopteran species. Gene family evolution and function enrichment analyses showed the significant expansions in families related to development, dietary, detoxification and chemosensory system, indicating these families may play a role in host plant specialization and niche adaptation.

**Conclusions:** We have generated a high-quality chromosomal-level genome that could provide a valuable resource for a better understanding and management of the beet armyworm.
