## Supplemental Table S1-S5 for "A chromosome-level genome assembly for the beet armyworm (*Spodoptera exigua*) using PacBio and Hi-C sequencing"

### Sheet: Table S1
TABLE S1. Genome survey for Spodoptera exigua.
K-mer	Max k-mer coverage	Heterozygosity (%)		Repeat Length (Mb)		Unique Length (Mb)		Genome size (Mb)
		Min	Max	Min	Max	Min	Max	Min	Max
21	1000	0.585	0.594	64.96	65.07	343.62	344.16	408.58	409.22
21	10000	0.588	0.591	104.88	104.93	343.8	343.97	448.68	448.9

### Sheet: Table S2
TABLE S2. Summary of each assembly version for Spodoptera exigua.
C, complete BUSCOs; D, complete and duplicated BUSCOs; F, fragmented BUSCOs; M, missing BUSCOs.
Assembly	Total length (Mb)	No. scaffolds	N50 length (kb)	Longest scaffold (Mb)	GC (%)	BUSCO (n=1,658) (%)
						C	D	F	M
Flye	544.64	2339	810	14.84	36.81	98.6	10.9	0.3	1.1
Falcon	559.54	1061	1600	14.32	36.71	98.4	16.6	0.2	1.4
quickmerge	561.68	934	3474	22.01	36.71	98.1	16.9	0.4	1.5
purge_haplotigs	447.05	266	5529	22.01	36.7	97.8	2.4	0.3	1.9
Pilon	446.52	266	5526	22.01	36.67	98	2.2	0.2	1.8
Final genome assembly	446.8	301	14363	19.74	36.67	97.9	2.1	0.2	1.9

### Sheet: Table S3
Table S3. Repeat annotation in Spodoptera exigua.
Class	Copies	Length (bp)	Percentage of the genome (bp)
ARTEFACT	1	59	0
DNA
Academ-1	604	121008	0.0003
Academ-2	37	4938	0
Academ-H	4	128	0
CMC-Chapaev	65	3511	0
CMC-Chapaev-3	131	46889	0.0001
CMC-EnSpm	1139	102021	0.0002
CMC-Transib	178	66522	0.0001
Crypton	22	847	0
Crypton-A	6	266	0
Crypton-C	5	553	0
Crypton-F	8	279	0
Crypton-H	84	3103	0
Crypton-I	4	273	0
Crypton-R	1	39	0
Crypton-S	10	898	0
Crypton-V	58	3007	0
Crypton-X	1	37	0
Dada	96	6408	0
Ginger-1	75	4587	0
Ginger-2	140	24867	0.0001
IS3EU	69	3904	0
Kolobok	6	463	0
Kolobok-E	67	19949	0
Kolobok-H	4	194	0
Kolobok-Hydra	60	3705	0
Kolobok-T2	115	6019	0
MULE-F	2	75	0
MULE-MuDR	721	45686	0.0001
MULE-NOF	32	2198	0
MULE-Ricksha	1	98	0
Maverick	2456	1746853	0.0039
Maverick-Mavirus	3	170	0
Merlin	42	3223	0
Novosib	55	5372	0
P	335	103754	0.0002
P-Fungi	4	218	0
PIF-HarbS	3	151	0
PIF-Harbinger	1422	483870	0.0011
PIF-ISL2EU	67	6695	0
PIF-Spy	211	127517	0.0003
PiggyBac	738	232007	0.0005
PiggyBac-A	2	100	0
PiggyBac-X	7	320	0
Sola-1	522	144591	0.0003
Sola-2	311	83520	0.0002
Sola-3	52	3623	0
TcMar	28	1459	0
TcMar-Ant1	4	213	0
TcMar-Cweed	5	213	0
TcMar-Fot1	3167	631629	0.0014
TcMar-IS885	2	91	0
TcMar-ISRm11	41	2979	0
TcMar-Mariner	2668	985961	0.0022
TcMar-Mogwai	1	62	0
TcMar-Pogo	18	5492	0
TcMar-Sagan	6	267	0
TcMar-Stowaway	15	563	0
TcMar-Tc1	3213	1678720	0.0038
TcMar-Tc2	11	674	0
TcMar-Tc4	41	2370	0
TcMar-Tigger	91	11832	0
TcMar-m44	319	118786	0.0003
Zator	426	79689	0.0002
Zisupton	169	8240	0
hAT	189	15280	0
hAT-Ac	1788	289101	0.0006
hAT-Blackjack	104	9892	0
hAT-Charlie	1403	171605	0.0004
hAT-Pegasus	9	616	0
hAT-Restless	1	45	0
hAT-Tag1	159	7129	0
hAT-Tip100	726	113282	0.0003
hAT-hAT19	15	1254	0
hAT-hAT5	5	353	0
hAT-hATm	123	23558	0.0001
hAT-hATw	15	801	0
hAT-hATx	75	7079	0
hAT-hobo	17	1074	0
-	2134	410757	0.0009
LINE
CR1	2847	1028934	0.0023
CR1-Zenon	156703	25881945	0.0579
CRE	213	20571	0
CRE-Ambal	4	294	0
CRE-Odin	12	566	0
Deceiver	4	183	0
Dong-R4	1761	513981	0.0012
Dualen	1	49	0
I	1570	982185	0.0022
I-Jockey	931	454363	0.001
L1	615	32699	0.0001
L1-DRE	3	132	0
L1-Tx1	194	11281	0
L1-Zorro	2	37	0
L2	50039	12847712	0.0288
Penelope	6868	1054848	0.0024
Proto1	4	224	0
Proto2	648	258295	0.0006
R1	87593	17001747	0.0381
R1-LOA	130	9883	0
R2	45	2214	0
R2-Hero	8	316	0
R2-NeSL	21	1100	0
RTE	1	34	0
RTE-BovB	2946	924669	0.0021
RTE-ORTE	12	452	0
RTE-RTE	28421	4657170	0.0104
RTE-X	111	7192	0
Rex-Babar	61	2615	0
Tad1	52	2636	0
-	361	448789	0.001
LTR
Cassandra	1	51	0
Caulimovirus	124	6515	0
Copia	2305	988450	0.0022
DIRS	306	106056	0.0002
DIRS-Q	3	141	0
ERV-Foamy	4	267	0
ERV-Lenti	1	44	0
ERV1	383	20019	0
ERV4	29	1638	0
ERVK	215	11438	0
ERVL	22	1092	0
ERVL-MaLR	5	251	0
Gypsy	7604	9553236	0.0214
Ngaro	67	10439	0
Pao	2399	1941066	0.0043
Viper	1	72	0
-	6352	1206185	0.0027
Other
DNA_virus	1	50	0
RC
Helitron	131317	17655663	0.0395
Helitron-2	5	110	0
Retroposon
SVA	1	41	0
-	484	32693	0.0001
SINE
5S	1	16	0
5S-Deu	45	3400	0
5S-RTE	8	445	0
5S-Sauria-RTE	1	16	0
7SL	3	572	0
B2	1	50	0
B4	3	129	0
ID	3	152	0
MIR	3	196	0
U	5	126	0
tRNA	51555	7644572	0.0171
tRNA-5S	3	339	0
tRNA-CR1	5	251	0
tRNA-Core	6	273	0
tRNA-Core-RTE	1	76	0
tRNA-Deu	130	6971	0
tRNA-Deu-I	1	0	0
tRNA-Deu-L2	4	270	0
tRNA-I	1	94	0
tRNA-L2	14	584	0
tRNA-Meta	6	396	0
tRNA-R2	1	32	0
tRNA-RTE	22176	3636607	0.0081
tRNA-V	3	171	0
tRNA-V-RTE	2	25	0
Unknown
centromeric	1	45	0
-	174622	26326272	0.0589
total interspersed	769378	143300294	0.3207
Low_complexity	14784	699285	0.0016
Satellite	1941	150474	0.0003
Y-chromosome	1	43	0
acro	6	277	0
macro	4	199	0
Simple_repeat	80347	3720653	0.0083
rRNA	74	60536	0.0001
scRNA	1	6	0
snRNA	108	11837	0
srpRNA	1	275	0
tRNA	457	29176	0.0001
Total	867102	147973055	0.3312

### Sheet: Table S4
Table S4. Summary statistics for non-coding RNAs in Spodoptera exigua.
rRNA
5_8S_rRNA	11	rRNA 5.8S ribosomal RNA
5S_rRNA	142	rRNA 5S ribosomal RNA
LSU_rRNA_eukarya	13	rRNA Eukaryotic large subunit ribosomal
SSU_rRNA_eukarya	5	rRNA Eukaryotic small subunit ribosomal
SSU_rRNA_microsporidia	1	rRNA Microsporidia small subunit ribosomal
lncRNA
Sphinx_1	1	lncRNA Sphinx conserved region 1
Sphinx_2	1	lncRNA Sphinx conserved region 2
snRNA
U1	19	splicing snRNA
U11	2	splicing snRNA
U12	2	splicing snRNA
U2	21	splicing snRNA
U4	9	splicing snRNA
U4atac	1	splicing snRNA
U5	13	splicing snRNA
U6	23	splicing snRNA
U6atac	2	splicing snRNA
snopsi18S-841	2	snRNA; snoRNA; HACA-box Small nucleolar
snopsi28S-1192	2	snRNA; snoRNA; HACA-box Small nucleolar
SNORA16	1	snRNA; snoRNA; HACA-box Small nucleolar
SNORA53	1	snRNA; snoRNA; HACA-box Small nucleolar
U3	12	snRNA; snoRNA; CD-box Small nucleolar
snoMe18S-Um1356	2	snRNA; snoRNA; CD-box Small nucleolar
SNORD49	1	snRNA; snoRNA; CD-box Small nucleolar
snosnR60_Z15	3	snRNA; snoRNA; CD-box Small nucleolar
snosnR61	1	snRNA; snoRNA; CD-box Small nucleolar
snoU6-53	1	snRNA; snoRNA; CD-box Small nucleolar
ribozyme
RNase_MRP	1	ribozyme RNase MRP
RNaseP_nuc	2	ribozyme Nuclear RNase P
tRNA
Ala	52
Arg	35
Asn	21
Asp	38
Cys	27
Gln	21
Glu	266
Gly	172
His	7
Ile	57
Met/iMet	30
Leu	42
Lys	41
Phe	15
Pro	29
Ser	114
Supres	3
Thr	29
Trp	11
Tyr	21
Val	48
tRNA-Undetected	56
miRNA
mir-1	1
mir-10	15
mir-11	1
mir-124	1
mir-133	1
mir-137	1
mir-184	1
MIR1846	3
mir-190	1
mir-2	4
mir-210	1
mir-252	1
mir-263	2
mir-275	1
mir-276	1
mir-277	1
mir-282	1
mir-305	1
mir-31	1
mir-317	1
mir-33	1
mir-449	2
mir-46	1
mir-67	1
mir-7	1
mir-71	1
mir-8	2
MIR821	1
mir-9	2
mir-927	1
mir-929	1
mir-932	1
mir-965	1
mir-981	1
mir-iab-4	2
bantam	1
let-7	1
Others
Histone3	106	Cis-reg Histone 3' UTR stem-loop
IRE_II	2	Cis-reg Iron response element II
K_chan_RES	4	Cis-reg Potassium channel RNA editing signal
Metazoa_SRP	3	Metazoan signal recognition particle RNA
s2m	2	Cis-reg Coronavirus 3' stem-loop II-like motif

### Sheet: Table S5
Table S5. Summary statistics for gene family inference.
Explanations for some terms.
G50: The number of genes in the orthogroup such that 50% of genes are in orthogroups of that size or larger
O50: The smallest number of orthogroups such that 50% of genes are in orthogroups of that size or larger.
Single-copy orthogroup: An orthogroup with exactly one gene (and no more) from each species.
Number of species	14
Number of genes	224094
Number of genes in orthogroups	214213
Number of unassigned genes	9881
Percentage of genes in orthogroups	95.6
Percentage of unassigned genes	4.4
Number of orthogroups	15906
Number of species-specific orthogroups	2376
Number of genes in species-specific orthogroups	9324
Percentage of genes in species-specific orthogroups	4.2
Mean orthogroup size	13.5
Median orthogroup size	13
G50 (assigned genes)	16
G50 (all genes)	15
O50 (assigned genes)	4283
O50 (all genes)	4597
Number of orthogroups with all species present	4618
Number of single-copy orthogroups	1215
	Amyelois_transitella	Bombyx_mori	Danaus_plexippus	Drosophila_melanogaster	Helicoverpa_armigera	Heliothis_virescens	Manduca_sexta	Operophtera_brumata	Plutella_xylostella	Spodoptera_exigua	Spodoptera_frugiperda	Spodoptera_litura	Stenopsyche_tienmushanensis	Trichoplusia_ni
Number of genes	14198	15631	14338	16683	15554	15370	15604	16313	16623	17727	17784	17798	14570	15901
Number of genes in orthogroups	13959	15265	14097	14036	15420	14698	15299	15305	15798	17094	17579	17065	12909	15689
Number of unassigned genes	239	366	241	2647	134	672	305	1008	825	633	205	733	1661	212
Percentage of genes in orthogroups	98.3	97.7	98.3	84.1	99.1	95.6	98	93.8	95	96.4	98.8	95.9	88.6	98.7
Percentage of unassigned genes	1.7	2.3	1.7	15.9	0.9	4.4	2	6.2	5	3.6	1.2	4.1	11.4	1.3
Number of orthogroups containing species	10636	10839	10596	8450	11247	10721	11016	10174	10203	11663	11324	11864	8086	11139
Percentage of orthogroups containing species	66.9	68.1	66.6	53.1	70.7	67.4	69.3	64	64.1	73.3	71.2	74.6	50.8	70
Number of species-specific orthogroups	73	111	83	750	22	71	90	181	230	154	61	154	322	74
Number of genes in species-specific orthogroups	252	426	277	2580	80	181	314	514	732	569	324	462	2379	234
Percentage of genes in species-specific orthogroups	1.8	2.7	1.9	15.5	0.5	1.2	2	3.2	4.4	3.2	1.8	2.6	16.3	1.5
Species	Shared single-copy orthologs	Orthologs from shared multi-copy orthogroups	Common genes unique to Noctuidae	Species-specific genes	Other orthologs	Unassigned genes
Amyelois_transitella	1215	4779	0	252	7713	239
Bombyx_mori	1215	5226	0	426	8398	366
Danaus_plexippus	1215	5029	0	277	7576	241
Drosophila_melanogaster	1215	5906	0	2580	4335	2647
Helicoverpa_armigera	1215	5109	89	80	8927	134
Heliothis_virescens	1215	5064	84	181	8154	672
Manduca_sexta	1215	5111	0	314	8659	305
Operophtera_brumata	1215	5308	0	514	8268	1008
Plutella_xylostella	1215	5757	0	732	8094	825
Spodoptera_exigua	1215	4581	79	569	10650	633
Spodoptera_frugiperda	1215	5548	127	324	10365	205
Spodoptera_litura	1215	5270	103	462	10015	733
Stenopsyche_tienmushanensis	1215	4582	0	2379	4733	1661
Trichoplusia_ni	1215	5238	104	234	8898	212
